# Genetically perturbed myelin as a risk factor for neuroinflammation-driven axon degeneration

**DOI:** 10.1101/2023.07.17.549427

**Authors:** Janos Groh, Tassnim Abdelwahab, Yogita Kattimani, Michaela Hörner, Silke Loserth, Viktoria Gudi, Robert Adalbert, Fabian Imdahl, Antoine-Emmanuel Saliba, Michael Coleman, Martin Stangel, Mikael Simons, Rudolf Martini

## Abstract

Axon degeneration and functional decline in myelin diseases are often attributed to loss of myelin but their relation is not fully understood. Perturbed myelinating glia can instigate chronic neuroinflammation and contribute to demyelination and axonal damage. Here we study mice with distinct defects in the proteolipid protein 1 gene that develop axonal damage which is driven by cytotoxic T cells targeting myelinating oligodendrocytes. We show that persistent ensheathment with perturbed myelin poses a risk for axon degeneration, neuron loss, and behavioral decline. We demonstrate that CD8^+^ T cell-driven axonal damage is less likely to progress towards degeneration when axons are efficiently demyelinated by activated microglia. Mechanistically, we show that cytotoxic T cell effector molecules induce cytoskeletal alterations within myelinating glia and aberrant actomyosin constriction of axons at paranodal domains. Our study identifies detrimental axon-glia-immune interactions which promote neurodegeneration and possible therapeutic targets for disorders associated with myelin defects and neuroinflammation.
