## Supplementary Table 2 for "Genetically perturbed myelin as a risk factor for neuroinflammation-driven axon degeneration"

### Sheet: Module Scores
Significantly enriched transcripts (top 300 max)
DAM	MGnD	WAM	EAE	LPS	DIM		AMG	AMG1	AMG2
Cst7	Apoe	Anxa2	Ctsb	Ms4a6c	Atf3		Apoe	Hcar2	Spp1
Lpl	Axl	Anxa5	Apoe	Msr1	Btg2		Lpl	Csf1	Cst7
Clec7a	Ccl2	Apoe	B2m	Igsf6	Ccl4		Spp1	Plaur	Fabp5
Itgax	Tlr2	Atp6v0c	Cst7	Ms4a6b	Ctss		Cst7	Cd9	Lgals3
Spp1	Spp1	B2m	Mpeg1	Ms4a6d	Dusp1		Cd74	Pdcd1	Wfdc17
Igf1	Cybb	C1qb	Cd74	Srgn	Egr1		Lyz2	Nceh1	Igf1
Apoe	Msr1	Capg	Ly86	Ccl12	Fos		Cd52	Myo5a	Cxcl14
Axl	Itgax	Cd52	Cxcl10	Slfn2	Icam1		Cd63	Fgr	Rpl41
Ank	Clec7a	Cd63	Tnf	D17H6S56E-5	Ier2		Lgals3	Cd83	Fau
Ch25h	Chi3l3	Cd63-ps	Ccl4	Gpr84	Ier5		Fam20c	Csf2ra	Fth1
Ctsd	Arg1	Cd74	Il1a	Saa3	Il1a		Axl	H2-K1	Rpl23
Ccl3	Siglec1	Clec7a	Itm2b	Ctsc	Il1b		Capg	Cacna1a	Rps21
Baiap2l2	Cfp	Crip1	Ctss	Pilra	Itga6		Cd72	Kcnj2	Eef1a1
Csf1	Cxcl10	Cst7	Ccl5	Ifi204	Jun		Ctsb	Aplp2	Tyrobp
Fam20c	Alcam	Ctsb	Naaa	Nfkbia	Junb		Fabp5	Tlr2	Rps8
Gnas	Fer1l3	Ctss		mt-Rnr1	Klf6		H2-D1	Ly9	Rps24
Ctsb	Lilrb4	Ctsz		Ifitm3	Tnf		Cxcl16	Apbb2	Rps29
5430435G22Rik	Gpx3	Cybb		Rps2	Zfp36		Cd9	C3ar1	Rps12
Lyz2	Gas7	Fam20c		AW112010	Cd83		Cybb	Slc16a3	Rpl32
Cd63	Ccrl2	Fth1		C3ar1	Fosb		Fxyd5	AU020206	Rpl39
Lgi2	Cxcl16	Ftl1		Cpd	Cd14		Ank	Cd84	Rpl37
Tyrobp	Cxcr4	Ftl1-ps1		Cd52	Fth1		Itgax	Soat1	Rpl37a
Hpse	Gpnmb	Ftl1-ps2		Manf	Nfkbia		Ctsz	P2rx4	Rpl38
Mamdc2	Lgals3	Gm12164		Cd63	Nfkbiz		Fth1	Mfsd12	Rps26
Cox6a2	Ifi202b	Gm7541		Lgals3bp			Igf1	Gpr84	Rpsa
Cd63-ps	Csf1	H2-D1		Rplp0			Rps28	Ccl3	Rps16
Ccl6	Lirb4	H2-K1		Dab2			Rpl41	Ccl4	Rpl19
Gm1673	Lag3	Ifitm3		Cebpb			Anxa5	Pdgfa	Rps20
Cd9		Lgals1		Lilrb4			Rap2b	Ctsc	Rps28
Ccl4		Lgals3		Pdia4			Ctsd	Hif1a	Rplp0
Ctsz		Lyz2		Ifi30			Cox6a2	Dgkz	Rps10
Fth1		Mir692-1		Rps19			B2m	Cd48	Rpl13
B2m		Spp1		AI607873			Rpsa	Nrp2	Pianp
Gusb		Tspo		Gas5			Crip1	Plau	Cd52
Fabp3		Vim		Ctsl			H2-K1	Scpep1	Rpl21
Actr3b				C5ar1			Rps2	Slc2a1	Rpl35a
H2-D1				Calm1			Rpl23	Plekhm2	Rps27a
Ctsl				Rps5			Npc2	Cadm1	Rps2
Serpine2				Fkbp5			Pld3	Ptprc	Rplp1
mmu-mir-703				Il15ra			Rps12	Id2	Rpl6
Lilrb4				Pdia6			Rpl38	Galnt7	Rpl27a
Cd52				Ptplb			Cpd	Vps13c	Rpl35
Lgals3bp				Eif3a			Rpl32	Lyst	Apoe
Dkk2				Cybb			Ctsl	Arhgap24	Rps4x
Psat1				Gnl3			Eef1a1	Plekha1	Rps3a1
Gm10076				Dst			Rpl10a	Gla	Gapdh
Cxcl14				Fcgr4			Rpl37a	Slc11a1	Gm1673
Lox				Ctage5			Rpl39	Gcnt2	Rpl11
Flt1				Tlr2			Rps20	Dnajb14	Rps7
Capg				Gpr65			Emp3	Slamf8	Rpl28
Mif				P4hb			Cd68	Tnf	Rpl36
Nceh1				Nop58			Uba52	Tmbim1	Ftl1
Sulf2				Csf2ra			Rps21	Slc15a3	Rps15a
Lyz1				Fth1			Lgals3bp	Cd14	Rps5
Rps2				Rps18			Timp2	Lipa	Rpl34
Gm5054				Ybx1			Rpl37	Fyb	Fxyd5
Npc2				Dnajc3			Rps26	Adamts1	Rpl30
AC151602.1				Nop56			Rps24	Atp6v1b2	Rpl18a
Gm15500				Rpl32			Ftl1	Cd180	Lyz2
Etl4				Ccl2			Rpl35	Fam46c	Rplp2
Gm11428				Fam111a			Gnas	Bhlhe41	Rps11
Cd68				Ap1s2			Rps27a	Sdc4	Rpl9
Rps28				Eef1g			Rps8	Colgalt1	Rpl10
Syngr1				Taf1d			Rpl36	Asph	Rpl10a
Rpsa-ps10				Fyb			Ctss	Vmp1	Gnas
Anxa5				Slc39a14			Rps16	Hvcn1	Rpl36a
Hif1a				Rpl4			Fau	Nrp1	Tpt1
H2-K1				App			Rps29	Gm26917	Npc2
Atp1a3				Bst2			Rps5	Gadd45b	Rpl22
Kcnj2				Lacc1			Tyrobp	Slc6a6	Rpl24
Hexa				Cd300lf			Rplp2	Apobec1	Rps9
Gm10269				Pabpc1			Rpl19	Frrs1	Rps18
Gpnmb				Serp1			Rps15a	Ccrl2	Rpl26
Cd34				Eif4g1			Cstb	Eif3a	Uba52
Fabp5				Gm8730			Rplp0	Cdk14	Capg
Ramp1				Tln1			Gapdh	Rbpj	Rps19
Myo1e				Nucb2			Lamp1	Sowahc	Rps23
Gm5963				Ddx21			Pkm	Cdkn1a	Crip1
Cadm1				Hsd17b12			Ctsa	Rbpms	Rpl15
Gm14328				Ccdc86			Cyba	Dnase2a	Rpl18
Ndufa1				Trim30a			Rps19	Nfe2l2	Rpl29
Crlf2				Sdf2l1			Rpl13	C5ar1	Sh3bgrl3
Tpi1				Clec4a3			Rpl6	Serpine1	Rps13
Gm13456				Ccl5			Rpl36a	Neat1	Rps27
Gm14456				Rps26			Mif	AC160336.1	Rps14
Cox6a1				Sdc4			Aldoa	Dnmt3a	Rps25
Rpl10a-ps1				Arpc1b			Rpl27a	Pmp22	Tmsb4x
Rplp2				Ranbp1			Dpp7	Ier3	Rpl12
Gm16238				Snord13			Rps10	Ccl12	Rps3
Il4i1				H2-D1			Rpl9		Fcer1g
Rpl18a				Psmd12			Rps18		Rpl7
Rpl36a-ps1				Hspd1			Crlf2		Rpl17
Pld3				Hspa8			Rpl22		Serf2
Gm8730				Dnajb11			Rplp1		Cox8a
Gm10154				Rpsa			Tpm4		Rpl8
Rps18				Anp32b			Gm10076		Cox6a2
Rps24				Ssr4			Rpl34		Cd63
Rpl37				Dram2			Ifi27l2a		Rpl7a
Rps21				Tubb5			Rpl28		B2m
Slamf9				Tspo			Tpi1		Vim
Tmem163				Sod2			Bcl2a1b		Rpl14
Gm15427				Pdia3			Rpl12		Rpl3
Trem2				Ncl			Lat2		Rps15
Timp2				Cxcl16			Rpl21		Gm10076
Aldoa				Diap1			Rpl35a		Tmsb10
Rps5				Ctsz			Rps11		Mif
Rps24-ps3				Emp3			Mt1		Gng5
Rpl23				Filip1l			Grn		Anxa5
Myo5a				Erdr1			Rpl30		Timp2
Gpr65				Rps3a1			Rps7		Atox1
Gm6030				Id2			Rps25		Cox4i1
Rps20				M6pr			Tspo		Atp5e
Rpl10a				Rpl14			Prdx1		Ppia
Grn				Cd244			Gusb		Rack1
Atp6v0c				Hspa5			Tpd52		Pkm
Gm5559				Cd72			Rhoc		Rpl5
Rpsa				Psme2			Rps15		Eef1b2
Gm11361				Rpl41			Rpl18		Aldoa
Rps19				Lyz2			Npm1		Prdx1
Lrpap1				Slc31a2			Bcl2a1a		Rps17
Cck				Rpl38			Rpl24		Rpl23a
Adssl1				Tmed10			Rps3a1		Uqcrh
Gstm5				BC024582			Rpl14		Ctsd
Rps19-ps3				Pa2g4			Rack1		Rpl27
Aplp2				Milr1			Bola2		Cox7c
Apoc4				Rbm26			Rpl11		Rpl31
Fxyd6				Rpn1			Rpl26		Ndufa1
Rplp1				Eno1			Ssr4		Atp5g2
Rps4x				Apoe			Rtcb		Syngr1
Gm6166				Eif2ak2			Rps4x		Akr1a1
Cxcl16				Diap2			Lrpap1		Gabarap
Fam46c				Ftsj3			Pea15a		Myl6
Plaur				Set			Rpl29		Mt1
Gm4604				Fxyd5			Tmsb10		Eef2
Rps14				Rnf169			Rps23		Ssr4
Ifi27l2b				Rpl13a			Ldha		Pfdn5
Rpl38-ps2				Gbp7			Rpl17		Rps6
Rpl12				mt-Nd5			Ccl6		Ccl6
Rps24-ps2				Hspa4			Pgk1		Naca
Csf2ra				Gm26917			Rps27		Cox6b1
Rps10-ps1				Vimp			Rpl15		Bola2
Rps3				Cd14			Hexa		Cox6c
Sh3pxd2b				Eef1b2			Rps13		Ifi27l2a
Rpl18-ps1				Actr3			Rpl18a		Cstb
Bambi				Acer3			Eno1		Npm1
Gm7331				Bola2			Gpi1		Elob
Rps25				Rpl8			Rpl7a		2010107E04Rik
Gm10443				Rps11			Rps14		Eif3f
Gm10925				Cfl1			Rpl8		Atp6v1f
Gm7363				Cp			Rpl23a		Pld3
Rpl14				Npm1			Rpl10		Atp5j2
Rpl5				Bcl2a1a			Rpl3		Cops9
AL663027.1				Rps9			Rpl31		Ifitm3
Gm15772				Cct6a			Tmem176a		Arpc1b
Rplp0				Creld2			Eef1b2		Atp5l
Ctse				Rps3			Ndufa1		Tomm7
Rps10				Hsp90ab1			Creg1		Rpl36al
Gm13192				Eif4a1			Ramp1		Tmem256
Rplp2-ps1				Rpl22l1			Serf2		Tspo
Rpl22				Lrrfip1			2010107E04Rik		Ucp2
Chst2				4933426M11Rik			Anp32b		Cotl1
Gm4149				Ptpn1			Rps17		Pgk1
Cd83				Dnm1l			Atox1		Cfl1
Gm3511				Nolc1			Gng5		Atp5k
Rps3a				Hint1			Glmp		Ndufa13
Gm9843				Rnf149			Bst2		Gm11808
Cox8a				Psmc1			Rpl27		Ndufa2
Rpl38				Clec5a			Sh3bgrl3		Cox6a1
Gm10073				Gm10269			Hebp1		Rpl4
Rpl14-ps1				Eif5a			Echs1		Sec61g
Gm10186				Fcgr1			Gm2a		Mrpl52
Rps26				Eif1a			Cotl1		Uqcrq
Mpeg1				Gpx1			Ly86		Ybx1
Gm15710				Prdx5			Eef1g		Usmg5
Gm13841				Rpl3			Uqcrh		Atp5h
Gm10116				Eprs			Itgb2		Uqcr11
Bhlhe40				Mcl1			Syngr1		Ubl5
Rps13-ps1				Rassf4			Pgam1		Gpx1
Rpl39				Cd74			Sdf2l1		Ost4
Perp				Tmed9					Gpx4
Ctsa				Rtp4					Gpi1
Acaca				Man2a1					Hint1
Atp1b3				Eif2s1					Sem1
Gm5805				Slc25a5					Rpl22l1
Inf2				Wdr43					Ndufa3
Tpt1				Sp100					Cox7a2
2810422J05Rik				Peli1					Cox7b
Rftn1				Psma7					Cox5b
Nrp1				Rtcb					Selenow
Rpl37a				Ifih1					Sec61b
Cd74				Gnb2l1					Eif3k
Egln3				Stat1					Pfn1
Pgk1				Pyhin1					Atp5j
Ldha				Thrap3					Bag1
Eef1b2				Rpl22					Eif3h
Cpd				Wnk1					Oaz1
Gm10136				Agpat5					Pgam1
Creg1				Atp8a1					Atp5d
Gm13408				Capza2					Slc25a3
Rps15				Nktr					Rpl13a
Gm8759				Snx1					Atpif1
Plekhh2				Msn					Uqcr10
Gm11263				Vps13c					Gng12
Gm13532				Herpud1					Romo1
Vat1				Rps7					Nsa2
Rps16				Ddx24					Bst2
Gm15430				Rpl35					Sdf4
Pdcd1				Naip2					Gm2a
Ptchd1				Ncf1					Ptms
Kcnma1				Tpd52					Tma7
Gm5239				Hnrnpab					Btf3
Rpl13a				Rps20					Arpc3
Mir682				Ranbp2					Eef1d
Gm16247				Prdx1					Eif5a
Arrdc4				Cox6a1					Uqcrb
Sdf2l1				Clec4a2					Cox7a2l
Anxa3				Pkm					Tbca
Rpl5-ps1				H2-K1					Clta
Rpl35a				Rps15a					Psme1
Gm13436				Dnaja1					Snrpg
Gm13864				Dhx9					Prdx5
Gm5244				Apobec3					Ndufv3
Kif1a				Rplp2					Txn1
Bcl2a1d				Mmp14					2410015M20Rik
Gm13047				Cct8					Gltp
Ifi44				Sdad1					Tmed3
Gm12630				Rps4x					Ndufa7
Plbd2				Rpn2					Atp6v1g1
Rpl6				Snx10					Ndufc1
Il18bp				Chd4					Arpc5
Ssr4				Spcs2					Bri3
St14				Ctsh					Atp5g1
Atox1				Morc3					Tmem258
Rpsa-ps4				Serbp1					Chchd2
Atp6v0d2				Ier3					Minos1
Colec12				Cox6b1					Ndufb2
Tcap				Parp14					Ndufb8
Gm15590				Shisa5					Actg1
Gm13226				Cox8a					Dap
Rpl9-ps6				Ptprc					Smdt1
Gm11741				Ppib					Calm1
Dpp7				Rbpj					Nedd8
Plin2				Socs3					Gngt2
Nexn				Ell2					Fis1
Maff				Gusb					Ptma
Rps15a				Txnrd1					Calm3
Gm13048				D19Bwg1357e					Aes
Rps12				Psmc5					Hsbp1
Gm10086				Rab32					Selenof
Gm9000				Hnrnpu					Dbi
Eef1a1				Syncrip					Lamtor1
Tlr2				Hebp1					Ndufa4
Rpl3				Tgfbi					Polr1d
Rps19-ps7				Marco					Snx3
Pabpc1				Vars					Lamtor4
Gm11410				Supt16					Swi5
Pkm2				Cept1					Arpc2
Rps9				Postn					Edf1
Tmed3				Mrpl33					Cox5a
Cd5				Flna					Pomp
Niacr1				mt-Co1					Atp5o.1
AC119211.1				Rnpep					Ndufb11
Sdf4				Nlrp3					Psmb1
Gba				Snhg5					Myl12b
Gas2l3				Mybbp1a					Arhgdib
Gm2000				Psmd14					Mpc1
Cxcr4				Ccnl1					H2afz
Gm10288				Alg5
Rpl27a				Cd302
Gm10059				Smc1a
Apbb2				Gm26924
Gm6863				Ddit4
Gm13340				Plek
4930556M19Rik				Cacybp
AC134452.1				Rps25
Aqp6				Map3k8
Dpys				Lcp1
Gm13570				Psmd4
Gm17682				Nme1
Gm6316				Slfn8
Tox2				Utp14a
Zfp618				Spint1
Usp12				Xbp1
Gm6136				Rrs1
Vps13c				Lars
Gas7				Irf9
Gm2574				Ndufa12
Gm12005				Hsp90aa1
Gm11953				Tars
Rpl35				Naaa
Ephx1				Eef1a1
Scpep1				Lcp2
Akr1a4				Wdr3
Rps19-ps11				Ldha
Gm8129				Ak2
Rpl32				Ran
Myeov2				Lrrc25
Pebp1				Atp5b
Gm6202				Lrpap1
Ndufa6				Psmc2
